# Histone bivalency regulates the timing of cerebellar granule cell development

**DOI:** 10.1101/2023.02.02.526881

**Authors:** Kärt Mätlik, Eve-Ellen Govek, Matthew R. Paul, C. David Allis, Mary E. Hatten

## Abstract

Developing neurons undergo a progression of morphological and gene expression changes as they transition from neuronal progenitors to mature, multipolar neurons. Here we use RNA-seq and H3K4me3 and H3K27me3 ChIP-seq to analyze how chromatin modifications control gene expression in a specific type of CNS neuron, the mouse cerebellar granule cell (GC). We find that in proliferating GC progenitors (GCPs), H3K4me3/H3K27me3 bivalency is common at neuronal genes and undergoes dynamic changes that correlate with gene expression during migration and circuit formation. Expressing a fluorescent sensor for bivalent H3K4me3 and H3K27me3 domains revealed subnuclear bivalent foci in proliferating GCPs. Inhibiting H3K27 methyltransferases EZH1 and EZH2 *in vitro* and in organotypic cerebellar slices dramatically altered the expression of bivalent genes and induced the downregulation of migration-related genes and upregulation of synaptic genes, inhibited glial-guided migration, and accelerated terminal differentiation. Thus, histone bivalency is required to regulate the timing of the progression from progenitor cells to mature neurons.
