## Supplementary Table 2 for "Histone bivalency regulates the timing of cerebellar granule cell development"

### Sheet: Sheet1
Gene	Cell type
Neurod1	Granule cells
Chn2	Granule cells
Rbfox3	Granule cells
Cbln3	Granule cells
Gabra6	Granule cells
Igfbp5	Granule cells
Prrt2	Granule cells
Crtam	Granule cells
Camkk2	Granule cells
Tenm1	Granule cells
Grm4	Granule cells
Cadps2	Granule cells
Rims2	Granule cells
Diras2	Granule cells
Dusp5	Granule cells
Cdr1	Granule cells
Erc1	Granule cells
Gabrd	Granule cells
Rnf112	Granule cells
Brinp1	Granule cells
Fam213b	Granule cells
Dgkd	Granule cells
Pax6	Granule cells
Kcnj12	Granule cells
Fat2	Granule cells
Sv2b	Granule cells
Tmem56	Granule cells
Bcl2l15	Granule cells
St3gal2	Granule cells
Car8	Purkinje cells
Calb1	Purkinje cells
Itpr1	Purkinje cells
Pcp2	Purkinje cells
Dner	Purkinje cells
Gng13	Purkinje cells
Ywhah	Purkinje cells
Ppp1r17	Purkinje cells
Kcnc3	Purkinje cells
Rgs8	Purkinje cells
Atp2b2	Purkinje cells
Thy1	Purkinje cells
Slc1a6	Purkinje cells
Inpp5a	Purkinje cells
Lpgat1	Purkinje cells
Cacna2d2	Purkinje cells
Homer3	Purkinje cells
Gabbr2	Purkinje cells
Mtss1	Purkinje cells
Icmt	Purkinje cells
Sycp1	Purkinje cells
Sptbn2	Purkinje cells
Prkcg	Purkinje cells
Dpp10	Purkinje cells
Ptprr	Purkinje cells
Slc20a1	Purkinje cells
Lhx1os	Purkinje cells
Cerk	Purkinje cells
Cep76	Purkinje cells
Nrk	Purkinje cells
Atl2	Purkinje cells
Arhgap20	Purkinje cells
Reep2	Purkinje cells
Atp2a3	Purkinje cells
Arhgap26	Purkinje cells
Fam107b	Purkinje cells
Adam23	Purkinje cells
Stk17b	Purkinje cells
Cacna1g	Purkinje cells
Ppp1r1b	Purkinje cells
Cck	Purkinje cells
Ttll5	Purkinje cells
Tuba8	Purkinje cells
Cds1	Purkinje cells
Kcnab1	Purkinje cells
Arap2	Purkinje cells
Bcar1	Purkinje cells
Rmdn3	Purkinje cells
Dgkg	Purkinje cells
Garnl3	Purkinje cells
Cep126	Purkinje cells
Ccdc107	Purkinje cells
Arhgef33	Purkinje cells
Inpp4a	Purkinje cells
Prmt8	Purkinje cells
Arpc5l	Purkinje cells
Strip2	Purkinje cells
Lancl1	Purkinje cells
Ppp4r4	Purkinje cells
Itpka	Purkinje cells
Iltifb	Purkinje cells
Samd8	Purkinje cells
1190002N15Rik	Purkinje cells
Lrrfip1	Purkinje cells
Zdhhc14	Purkinje cells
Rnf19b	Purkinje cells
Slc35f1	Purkinje cells
Syndig1	Purkinje cells
Epha5	Purkinje cells
Dbndd2	Purkinje cells
Gm5083	Purkinje cells
Tex261	Purkinje cells
Hspa12a	Purkinje cells
Polr3k	Purkinje cells
Nomo1	Purkinje cells
Plekhd1	Purkinje cells
Susd4	Purkinje cells
Ociad2	Purkinje cells
Tenm2	Purkinje cells
Kif3c	Purkinje cells
Banp	Purkinje cells
Camk2a	Purkinje cells
Eps8l2	Purkinje cells
Fam174b	Purkinje cells
Rab11fip4	Purkinje cells
Kctd1	Purkinje cells
Ksr2	Purkinje cells
Trabd2b	Purkinje cells
Pde9a	Purkinje cells
Sez6l	Purkinje cells
B3gnt5	Purkinje cells
Lhx5	Purkinje cells
Kcnip1	Purkinje cells
Car7	Purkinje cells
N6amt1	Purkinje cells
Doc2b	Purkinje cells
Btbd10	Purkinje cells
Hes3	Purkinje cells
Scn4b	Purkinje cells
Lingo3	Purkinje cells
Zbtb46	Purkinje cells
Gdpd1	Purkinje cells
Senp2	Purkinje cells
Krt25	Purkinje cells
Ptchd4	Purkinje cells
Tmem255a	Purkinje cells
Cntnap5b	Purkinje cells
Dagla	Purkinje cells
Robo2	Purkinje cells
Cpne9	Purkinje cells
Nell1	Purkinje cells
Rspo3	Purkinje cells
Scd3	Purkinje cells
Zmat3	Purkinje cells
Agfg2	Purkinje cells
Bcl11a	Purkinje cells
Trappc5	Purkinje cells
Cep19	Purkinje cells
Ablim2	Purkinje cells
Hhatl	Purkinje cells
1700037H04Rik	Purkinje cells
Paxbp1	Purkinje cells
Rictor	Purkinje cells
Ap1ar	Purkinje cells
Kctd2	Purkinje cells
Hspa14	Purkinje cells
Sestd1	Purkinje cells
Irak1bp1	Purkinje cells
Grik1	Purkinje cells
Cpeb1	Purkinje cells
Mesdc1	Purkinje cells
Ptpn2	Purkinje cells
Foxp2	Purkinje cells
Cmya5	Purkinje cells
Rnf145	Purkinje cells
Sv2c	Purkinje cells
Zfp385c	Purkinje cells
Scg2	Unipolar brush cells
Snca	Unipolar brush cells
Nnat	Unipolar brush cells
Sln	Unipolar brush cells
Ap1s2	Unipolar brush cells
Eomes	Unipolar brush cells
6330403K07Rik	Unipolar brush cells
Caly	Unipolar brush cells
Fxyd6	Unipolar brush cells
Cdyl	Unipolar brush cells
Tpbg	Unipolar brush cells
Doc2g	Unipolar brush cells
Resp18	Unipolar brush cells
Neurod6	Unipolar brush cells
Dclk3	Unipolar brush cells
Ntng1	Unipolar brush cells
Adcy2	Unipolar brush cells
Samd3	Unipolar brush cells
Fam216a	Unipolar brush cells
Ramp3	Unipolar brush cells
Khdrbs3	Unipolar brush cells
Medag	Unipolar brush cells
Kcnip2	Unipolar brush cells
Fam19a2	Unipolar brush cells
Flywch2	Unipolar brush cells
Otx2	Unipolar brush cells
Ppp1r14c	Unipolar brush cells
Coprs	Unipolar brush cells
Slc17a6	Unipolar brush cells
Adcyap1	Unipolar brush cells
Gfra4	Unipolar brush cells
Kcnk2	Unipolar brush cells
Syt5	Unipolar brush cells
A730017C20Rik	Unipolar brush cells
Arg1	Unipolar brush cells
Gsg1l	Unipolar brush cells
Tmem108	Unipolar brush cells
Zcchc12	Unipolar brush cells
1810041L15Rik	Unipolar brush cells
Klhdc8a	Unipolar brush cells
Ak5	Unipolar brush cells
Lmx1a	Unipolar brush cells
Homer2	Unipolar brush cells
Pafah1b3	Unipolar brush cells
Pdzrn4	Unipolar brush cells
Cox8b	Unipolar brush cells
AF529169	Unipolar brush cells
Wnt10a	Unipolar brush cells
Ddx25	Unipolar brush cells
Dgat2	Unipolar brush cells
Hs3st4	Unipolar brush cells
Cntnap4	Unipolar brush cells
Sema5a	Unipolar brush cells
Isoc1	Unipolar brush cells
Hs3st2	Unipolar brush cells
Zfp37	Unipolar brush cells
Cnr1	Stellate and basket cells
Kit	Stellate and basket cells
Arl4c	Stellate and basket cells
Slc24a3	Stellate and basket cells
Plxna4	Stellate and basket cells
Adgrb1	Stellate and basket cells
Adgrl3	Stellate and basket cells
Nos1	Stellate and basket cells
Clmp	Stellate and basket cells
Sorcs3	Stellate and basket cells
Plcxd2	Stellate and basket cells
Eml5	Stellate and basket cells
B3galt2	Stellate and basket cells
Prkcd	Stellate and basket cells
Jup	Stellate and basket cells
Whrn	Stellate and basket cells
Frmpd4	Stellate and basket cells
Asic2	Stellate and basket cells
Nos1ap	Stellate and basket cells
Lypd6	Stellate and basket cells
Socs2	Stellate and basket cells
Dlg4	Stellate and basket cells
Ntn1	Stellate and basket cells
Kcnab3	Stellate and basket cells
Kirrel3	Stellate and basket cells
Cntn4	Stellate and basket cells
Adam11	Stellate and basket cells
Dusp10	Stellate and basket cells
Plch1	Stellate and basket cells
Lgi2	Golgi cells
Elavl2	Golgi cells
Grm2	Golgi cells
Lypd1	Golgi cells
Vgf	Golgi cells
Rbms3	Golgi cells
Nxph4	Golgi cells
Slc6a5	Golgi cells
Rasgrp1	Golgi cells
Pax2	Golgi cells
Sst	Golgi cells
Rab3b	Golgi cells
Hapln1	Golgi cells
Wwc1	Golgi cells
Apba1	Golgi cells
Rgs6	Golgi cells
Pcdh7	Golgi cells
Cdh13	Golgi cells
Lrrtm1	Golgi cells
Fgf13	Golgi cells
Necab1	Golgi cells
Slc45a1	Golgi cells
Efna5	Golgi cells
Rap1gap2	Golgi cells
Mgat5b	Golgi cells
Grm5	Golgi cells
Serpinb1b	Golgi cells
Ppm1e	Golgi cells
Cacng3	Golgi cells
Kcnc4	Golgi cells
Nppc	Golgi cells
Slc2a13	Golgi cells
Gfpt1	Golgi cells
Plp1	Oligodendrocytes
Ptgds	Oligodendrocytes
Apod	Oligodendrocytes
Mbp	Oligodendrocytes
Car2	Oligodendrocytes
Mag	Oligodendrocytes
Aplp1	Oligodendrocytes
Cryab	Oligodendrocytes
Cldn11	Oligodendrocytes
Ermn	Oligodendrocytes
Enpp2	Oligodendrocytes
Mal	Oligodendrocytes
Mobp	Oligodendrocytes
Qdpr	Oligodendrocytes
Mog	Oligodendrocytes
Gatm	Oligodendrocytes
Pllp	Oligodendrocytes
Sec11c	Oligodendrocytes
Ugt8a	Oligodendrocytes
Tspan2	Oligodendrocytes
Taldo1	Oligodendrocytes
Pex5l	Oligodendrocytes
Klk6	Oligodendrocytes
Olig1	Oligodendrocytes
Opalin	Oligodendrocytes
Gjb1	Oligodendrocytes
Fa2h	Oligodendrocytes
Slc12a2	Oligodendrocytes
Gpr37	Oligodendrocytes
Aspa	Oligodendrocytes
Sgk1	Oligodendrocytes
Slc48a1	Oligodendrocytes
Agpat4	Oligodendrocytes
Tmem88b	Oligodendrocytes
Serpinb1a	Oligodendrocytes
Josd2	Oligodendrocytes
Rnf7	Oligodendrocytes
Hmgcs1	Oligodendrocytes
Ptprd	Oligodendrocytes
Plekhb1	Oligodendrocytes
Cpox	Oligodendrocytes
Evi2a	Oligodendrocytes
Rhog	Oligodendrocytes
Sox2ot	Oligodendrocytes
Psat1	Oligodendrocytes
Grb14	Oligodendrocytes
Secisbp2l	Oligodendrocytes
Efnb3	Oligodendrocytes
Tmem151a	Oligodendrocytes
Mapk8ip1	Oligodendrocytes
Slc44a1	Oligodendrocytes
Anln	Oligodendrocytes
Hapln2	Oligodendrocytes
Desi1	Oligodendrocytes
Lpar1	Oligodendrocytes
Gltp	Oligodendrocytes
Cntn2	Oligodendrocytes
Litaf	Oligodendrocytes
Il33	Oligodendrocytes
Tnfaip6	Oligodendrocytes
Cers2	Oligodendrocytes
Vmp1	Oligodendrocytes
Pdlim2	Oligodendrocytes
S1pr5	Oligodendrocytes
Car14	Oligodendrocytes
Hcn2	Oligodendrocytes
Nkx6-2	Oligodendrocytes
Gjc2	Oligodendrocytes
Pip4k2a	Oligodendrocytes
Fabp5	Oligodendrocytes
Tppp	Oligodendrocytes
Shisa4	Oligodendrocytes
Efcab14	Oligodendrocytes
Fscn1	Oligodendrocytes
Slain1	Oligodendrocytes
Abca2	Oligodendrocytes
Arsg	Oligodendrocytes
Lgi3	Oligodendrocytes
Gamt	Oligodendrocytes
2810468N07Rik	Oligodendrocytes
Ttyh2	Oligodendrocytes
Bcas1	Oligodendrocytes
Ap2a1	Oligodendrocytes
Tmem125	Oligodendrocytes
Scarb2	Oligodendrocytes
Kctd13	Oligodendrocytes
Tmcc3	Oligodendrocytes
Tmem63a	Oligodendrocytes
Tmbim1	Oligodendrocytes
Map7	Oligodendrocytes
Elovl1	Oligodendrocytes
Jam3	Oligodendrocytes
Ccp110	Oligodendrocytes
Trim59	Oligodendrocytes
Pigyl	Oligodendrocytes
Sox10	Oligodendrocytes
Tmeff1	Oligodendrocytes
Nmral1	Oligodendrocytes
Gstm7	Oligodendrocytes
Ddr1	Oligodendrocytes
Slc38a2	Oligodendrocytes
Pls1	Oligodendrocytes
Adamts4	Oligodendrocytes
Dhcr24	Oligodendrocytes
Eml1	Oligodendrocytes
Carhsp1	Oligodendrocytes
Slco3a1	Oligodendrocytes
Enpp4	Oligodendrocytes
Bpgm	Oligodendrocytes
Enpp6	Oligodendrocytes
Tm7sf3	Oligodendrocytes
Nipa1	Oligodendrocytes
Glod4	Oligodendrocytes
Pacs2	Oligodendrocytes
Spg20	Oligodendrocytes
Ypel2	Oligodendrocytes
Itgb4	Oligodendrocytes
Galnt6	Oligodendrocytes
Unc5b	Oligodendrocytes
Mpp5	Oligodendrocytes
Frmd8	Oligodendrocytes
Ube2d1	Oligodendrocytes
Ado	Oligodendrocytes
Insc	Oligodendrocytes
Papss1	Oligodendrocytes
Shtn1	Oligodendrocytes
Cdc42ep2	Oligodendrocytes
Olig2	Oligodendrocytes
Arrdc3	Oligodendrocytes
Fdft1	Oligodendrocytes
Gna12	Oligodendrocytes
Fah	Oligodendrocytes
Il1rap	Oligodendrocytes
Ralgds	Oligodendrocytes
Larp6	Oligodendrocytes
Rcbtb1	Oligodendrocytes
Sox8	Oligodendrocytes
Adi1	Oligodendrocytes
Fdps	Oligodendrocytes
Polr3e	Oligodendrocytes
P3h4	Oligodendrocytes
Rtkn	Oligodendrocytes
Arhgef10	Oligodendrocytes
Gal3st1	Oligodendrocytes
Kctd3	Oligodendrocytes
Prr18	Oligodendrocytes
Pcolce2	Oligodendrocytes
Txndc16	Oligodendrocytes
Enoph1	Oligodendrocytes
Arhgap23	Oligodendrocytes
Pcyt2	Oligodendrocytes
Pigz	Oligodendrocytes
Smim1	Oligodendrocytes
Gab1	Oligodendrocytes
Kazn	Oligodendrocytes
Plekhh1	Oligodendrocytes
Pop4	Oligodendrocytes
Slc1a3	Bergmann glia and astrocytes
Mt1	Bergmann glia and astrocytes
Pla2g7	Bergmann glia and astrocytes
Gpr37l1	Bergmann glia and astrocytes
Slc4a4	Bergmann glia and astrocytes
Mt2	Bergmann glia and astrocytes
Ttyh1	Bergmann glia and astrocytes
Scg3	Bergmann glia and astrocytes
Aqp4	Bergmann glia and astrocytes
Fabp7	Bergmann glia and astrocytes
Ednrb	Bergmann glia and astrocytes
Ptprz1	Bergmann glia and astrocytes
Slc1a2	Bergmann glia and astrocytes
Timp4	Bergmann glia and astrocytes
Ndrg2	Bergmann glia and astrocytes
Mt3	Bergmann glia and astrocytes
Gstm1	Bergmann glia and astrocytes
Fam107a	Bergmann glia and astrocytes
Gja1	Bergmann glia and astrocytes
Clu	Bergmann glia and astrocytes
Id4	Bergmann glia and astrocytes
Acsbg1	Bergmann glia and astrocytes
Gria1	Bergmann glia and astrocytes
Lxn	Bergmann glia and astrocytes
Gdf10	Bergmann glia and astrocytes
Prdx6	Bergmann glia and astrocytes
Npy	Bergmann glia and astrocytes
Sox9	Bergmann glia and astrocytes
Fam213a	Bergmann glia and astrocytes
Btbd17	Bergmann glia and astrocytes
Sdc4	Bergmann glia and astrocytes
Lcat	Bergmann glia and astrocytes
Metrn	Bergmann glia and astrocytes
Tril	Bergmann glia and astrocytes
Ntsr2	Bergmann glia and astrocytes
Mlc1	Bergmann glia and astrocytes
Tmem47	Bergmann glia and astrocytes
Gabrb1	Bergmann glia and astrocytes
Mdk	Bergmann glia and astrocytes
Htra1	Bergmann glia and astrocytes
Luzp2	Bergmann glia and astrocytes
Hsd11b1	Bergmann glia and astrocytes
Cldn10	Bergmann glia and astrocytes
Tubb2b	Bergmann glia and astrocytes
Agpat5	Bergmann glia and astrocytes
Tlcd1	Bergmann glia and astrocytes
Ramp1	Bergmann glia and astrocytes
Gpd1	Bergmann glia and astrocytes
Mpp6	Bergmann glia and astrocytes
Cacng5	Bergmann glia and astrocytes
Them4	Bergmann glia and astrocytes
Hopx	Bergmann glia and astrocytes
Dao	Bergmann glia and astrocytes
Glud1	Bergmann glia and astrocytes
Sox2	Bergmann glia and astrocytes
Ddah1	Bergmann glia and astrocytes
Nkain4	Bergmann glia and astrocytes
Agt	Bergmann glia and astrocytes
Cdc42ep4	Bergmann glia and astrocytes
Slc20a2	Bergmann glia and astrocytes
Thrsp	Bergmann glia and astrocytes
Etfa	Bergmann glia and astrocytes
Fzd1	Bergmann glia and astrocytes
Gpld1	Bergmann glia and astrocytes
A2m	Bergmann glia and astrocytes
Slc7a10	Bergmann glia and astrocytes
Lrig1	Bergmann glia and astrocytes
Lgi4	Bergmann glia and astrocytes
Cyp2j9	Bergmann glia and astrocytes
S100a10	Bergmann glia and astrocytes
F3	Bergmann glia and astrocytes
Haghl	Bergmann glia and astrocytes
Dbp	Bergmann glia and astrocytes
Tprkb	Bergmann glia and astrocytes
Chpt1	Bergmann glia and astrocytes
Mmd2	Bergmann glia and astrocytes
Cxcl14	Bergmann glia and astrocytes
Slc14a1	Bergmann glia and astrocytes
Kcnj16	Bergmann glia and astrocytes
Gas1	Bergmann glia and astrocytes
Elmo2	Bergmann glia and astrocytes
Sfxn5	Bergmann glia and astrocytes
Fjx1	Bergmann glia and astrocytes
Mgst1	Bergmann glia and astrocytes
Shisa9	Bergmann glia and astrocytes
Elovl2	Bergmann glia and astrocytes
Paqr8	Bergmann glia and astrocytes
Aldh1l1	Bergmann glia and astrocytes
Slc25a33	Bergmann glia and astrocytes
Tnc	Bergmann glia and astrocytes
Npas3	Bergmann glia and astrocytes
Itih3	Bergmann glia and astrocytes
Mybpc1	Bergmann glia and astrocytes
Mras	Bergmann glia and astrocytes
Gjb6	Bergmann glia and astrocytes
Cacng4	Bergmann glia and astrocytes
Aldh1a1	Bergmann glia and astrocytes
Dtna	Bergmann glia and astrocytes
Gpc6	Bergmann glia and astrocytes
Slc39a12	Bergmann glia and astrocytes
Thyn1	Bergmann glia and astrocytes
Cthrc1	Bergmann glia and astrocytes
Spon1	Bergmann glia and astrocytes
Col9a3	Bergmann glia and astrocytes
Por	Bergmann glia and astrocytes
Abcb9	Bergmann glia and astrocytes
Eci1	Bergmann glia and astrocytes
Akt2	Bergmann glia and astrocytes
Trib2	Bergmann glia and astrocytes
Spry2	Bergmann glia and astrocytes
Lsm6	Bergmann glia and astrocytes
Prex1	Bergmann glia and astrocytes
Cpne2	Bergmann glia and astrocytes
Pax3	Bergmann glia and astrocytes
Slc27a1	Bergmann glia and astrocytes
Lfng	Bergmann glia and astrocytes
Fgfr3	Bergmann glia and astrocytes
Kcnn2	Bergmann glia and astrocytes
Ptch1	Bergmann glia and astrocytes
Ust	Bergmann glia and astrocytes
Slc22a4	Bergmann glia and astrocytes
Etnppl	Bergmann glia and astrocytes
Cd70	Bergmann glia and astrocytes
Abi3bp	Bergmann glia and astrocytes
Rasa2	Bergmann glia and astrocytes
Paqr6	Bergmann glia and astrocytes
Slc25a18	Bergmann glia and astrocytes
Rdh5	Bergmann glia and astrocytes
Mmp14	Bergmann glia and astrocytes
Tst	Bergmann glia and astrocytes
Gabra4	Bergmann glia and astrocytes
Efnb2	Bergmann glia and astrocytes
Rab34	Bergmann glia and astrocytes
Rgs20	Bergmann glia and astrocytes
Orai1	Bergmann glia and astrocytes
Slc41a1	Bergmann glia and astrocytes
Mfn1	Bergmann glia and astrocytes
Rorb	Bergmann glia and astrocytes
Msx2	Bergmann glia and astrocytes
Golph3	Bergmann glia and astrocytes
Naaa	Bergmann glia and astrocytes
Eva1a	Bergmann glia and astrocytes
Srebf1	Bergmann glia and astrocytes
Nr2f1	Bergmann glia and astrocytes
Mboat2	Bergmann glia and astrocytes
Adgra1	Bergmann glia and astrocytes
Bsg	Endothelial cells
Ly6c1	Endothelial cells
Itm2a	Endothelial cells
Flt1	Endothelial cells
Ly6a	Endothelial cells
Cldn5	Endothelial cells
Sptbn1	Endothelial cells
Slco1c1	Endothelial cells
Slco1a4	Endothelial cells
Adgrf5	Endothelial cells
Cxcl12	Endothelial cells
Ptprb	Endothelial cells
Abcb1a	Endothelial cells
Slc2a1	Endothelial cells
Klf2	Endothelial cells
Ramp2	Endothelial cells
Atox1	Endothelial cells
Sdpr	Endothelial cells
Srgn	Endothelial cells
Id1	Endothelial cells
Ctla2a	Endothelial cells
Vwa1	Endothelial cells
Adgrl4	Endothelial cells
Itih5	Endothelial cells
Egfl7	Endothelial cells
Palmd	Endothelial cells
9430020K01Rik	Endothelial cells
Tmsb10	Endothelial cells
Slc39a10	Endothelial cells
Emcn	Endothelial cells
Wfdc1	Endothelial cells
Sgms1	Endothelial cells
Rgcc	Endothelial cells
Nostrin	Endothelial cells
Sema3c	Endothelial cells
Pecam1	Endothelial cells
Gkn3	Endothelial cells
Slc16a1	Endothelial cells
Ltbp4	Endothelial cells
Abcg2	Endothelial cells
Tek	Endothelial cells
Golim4	Endothelial cells
Lef1	Endothelial cells
Kdr	Endothelial cells
Net1	Endothelial cells
Pglyrp1	Endothelial cells
C130074G19Rik	Endothelial cells
Cd34	Endothelial cells
Eng	Endothelial cells
Cgnl1	Endothelial cells
Erg	Endothelial cells
Fn1	Endothelial cells
Lsr	Endothelial cells
Klf4	Endothelial cells
Ptprg	Endothelial cells
Acvrl1	Endothelial cells
Slc16a2	Endothelial cells
Slc22a8	Endothelial cells
Slc7a5	Endothelial cells
Prom1	Endothelial cells
Ccdc141	Endothelial cells
Tmem204	Endothelial cells
Foxq1	Endothelial cells
Cdh5	Endothelial cells
Fli1	Endothelial cells
Esyt2	Endothelial cells
Mpzl1	Endothelial cells
Cd93	Endothelial cells
Clic5	Endothelial cells
Icam2	Endothelial cells
Slc38a5	Endothelial cells
Tjp1	Endothelial cells
Tmem252	Endothelial cells
Rgs12	Endothelial cells
Kank3	Endothelial cells
Afap1l1	Endothelial cells
Gimap6	Endothelial cells
Igf1r	Endothelial cells
Slfn5	Endothelial cells
Fnbp1l	Endothelial cells
Slc39a8	Endothelial cells
Slc7a1	Endothelial cells
Cav2	Endothelial cells
Mfsd2a	Endothelial cells
Podxl	Endothelial cells
Rasip1	Endothelial cells
Edn3	Endothelial cells
Alas1	Endothelial cells
Gpcpd1	Endothelial cells
Isg15	Endothelial cells
Ocln	Endothelial cells
Heg1	Endothelial cells
Tshz2	Endothelial cells
Abhd2	Endothelial cells
Cmtm8	Endothelial cells
Degs2	Endothelial cells
Gbp3	Endothelial cells
Slc30a1	Endothelial cells
Sox17	Endothelial cells
Itsn2	Endothelial cells
AW112010	Endothelial cells
Grrp1	Endothelial cells
Nampt	Endothelial cells
Wwtr1	Endothelial cells
AU021092	Endothelial cells
Klhl5	Endothelial cells
Lcn2	Endothelial cells
Sp100	Endothelial cells
Edn1	Endothelial cells
Tgm2	Endothelial cells
Ifnar1	Endothelial cells
She	Endothelial cells
Tie1	Endothelial cells
B4galt4	Endothelial cells
Paqr5	Endothelial cells
Polk	Endothelial cells
Cnot6l	Endothelial cells
Lima1	Endothelial cells
Bvht	Endothelial cells
Grasp	Endothelial cells
Scarb1	Endothelial cells
Vwf	Endothelial cells
Hmgcs2	Endothelial cells
Fzd6	Endothelial cells
Gm694	Endothelial cells
Rassf3	Endothelial cells
Slc16a4	Endothelial cells
4931406P16Rik	Endothelial cells
Cast	Endothelial cells
Vat1	Endothelial cells
Gimap1	Endothelial cells
Layn	Endothelial cells
Slc1a1	Endothelial cells
Ddc	Endothelial cells
Ifih1	Endothelial cells
Ifi35	Endothelial cells
Mmrn2	Endothelial cells
Cyyr1	Endothelial cells
Robo4	Endothelial cells
Slc31a1	Endothelial cells
8430408G22Rik	Endothelial cells
Gata2	Endothelial cells
Tmem88	Endothelial cells
Atp10a	Endothelial cells
Swap70	Endothelial cells
Eogt	Endothelial cells
Hmcn1	Endothelial cells
Plk2	Endothelial cells
Ceacam1	Endothelial cells
Ly6c2	Endothelial cells
Parvb	Endothelial cells
Irf9	Endothelial cells
Rsad2	Endothelial cells
Kif26a	Endothelial cells
Ifit1	Endothelial cells
Fas	Endothelial cells
Foxf2	Endothelial cells
Rtp4	Endothelial cells
Clec14a	Endothelial cells
Gbp2	Endothelial cells
C1qb	Microglia
C1qc	Microglia
Ctss	Microglia
Hexb	Microglia
C1qa	Microglia
Ctsd	Microglia
Maf	Microglia
Csf1r	Microglia
Lgmn	Microglia
Cd74	Microglia
Tyrobp	Microglia
Cx3cr1	Microglia
Lyz2	Microglia
Fcer1g	Microglia
Trem2	Microglia
Pf4	Microglia
Stab1	Microglia
Mrc1	Microglia
Fcrls	Microglia
Laptm5	Microglia
Aif1	Microglia
Siglech	Microglia
Ctsz	Microglia
H2-Aa	Microglia
H2-Ab1	Microglia
Ly86	Microglia
P2ry12	Microglia
Rgs10	Microglia
Cd68	Microglia
Ctsc	Microglia
Fcgr3	Microglia
Grn	Microglia
Fyb	Microglia
Rnase4	Microglia
Hexa	Microglia
Cyba	Microglia
H2-Eb1	Microglia
Selplg	Microglia
Tmem176b	Microglia
Dab2	Microglia
F13a1	Microglia
Hpgd	Microglia
Unc93b1	Microglia
Cbr2	Microglia
Olfml3	Microglia
Ptpn18	Microglia
Snx5	Microglia
Itgam	Microglia
Ltc4s	Microglia
Gpr34	Microglia
Lcp1	Microglia
Lyve1	Microglia
Mpeg1	Microglia
Ms4a6b	Microglia
Ms4a7	Microglia
Hpgds	Microglia
Il6ra	Microglia
Lst1	Microglia
Apbb1ip	Microglia
Man2b1	Microglia
Ms4a6c	Microglia
Cd52	Microglia
Ifngr1	Microglia
Pld4	Microglia
Cyth4	Microglia
Fam46a	Microglia
Ifi27l2a	Microglia
Pycard	Microglia
Abca1	Microglia
Cd53	Microglia
Gns	Microglia
Plekho1	Microglia
Samsn1	Microglia
C3ar1	Microglia
Lpcat2	Microglia
Mafb	Microglia
Tmem86a	Microglia
Alox5ap	Microglia
Arrb2	Microglia
Mndal	Microglia
Ang	Microglia
Cd37	Microglia
Irf8	Microglia
Pou2f2	Microglia
Tcn2	Microglia
Fam111a	Microglia
Fcgr2b	Microglia
Igf1	Microglia
Lair1	Microglia
Lgals3bp	Microglia
Ncf1	Microglia
Fcna	Microglia
Fermt3	Microglia
Golm1	Microglia
Ptgs1	Microglia
Bax	Microglia
Ccl12	Microglia
Gusb	Microglia
Hcls1	Microglia
Pros1	Microglia
Snx2	Microglia
Sult1a1	Microglia
Tmem176a	Microglia
Ccdc66	Microglia
Cd163	Microglia
Cfp	Microglia
Commd8	Microglia
Gpr183	Microglia
Ifi30	Microglia
Ptpn6	Microglia
Tmem119	Microglia
Bcl2a1b	Microglia
Ccnt1	Microglia
Cd36	Microglia
Clec10a	Microglia
Clec4a2	Microglia
Cntrl	Microglia
Coro1a	Microglia
Dhrs3	Microglia
Hck	Microglia
Lyl1	Microglia
Ophn1	Microglia
Prcp	Microglia
Renbp	Microglia
Tgfb1	Microglia
Tgfbi	Microglia
Cd14	Microglia
Cd84	Microglia
Cybb	Microglia
Dnase2a	Microglia
Fam105a	Microglia
Gfm2	Microglia
H2-DMa	Microglia
Igsf6	Microglia
Ikbkb	Microglia
Mgl2	Microglia
Osbpl11	Microglia
P2ry13	Microglia
Tgfbr1	Microglia
Zswim6	Microglia
BC017643	Microglia
Blvrb	Microglia
C4b	Microglia
Cd300a	Microglia
Cebpa	Microglia
Fcgr1	Microglia
Galc	Microglia
Gngt2	Microglia
Itgb2	Microglia
Lyn	Microglia
Mylip	Microglia
P2rx7	Microglia
Pdcd11	Microglia
Pde3b	Microglia
Pla2g15	Microglia
Plek	Microglia
Plgrkt	Microglia
Sbf2	Microglia
Sgpl1	Microglia
Slc11a1	Microglia
Slc7a8	Microglia
Stk4	Microglia
Syk	Microglia
Taf10	Microglia
Trafd1	Microglia
Abca9	Microglia
Abi3	Microglia
Adam9	Microglia
Arhgap25	Microglia
Arid1a	Microglia
Cmtm6	Microglia
Crlf3	Microglia
Daglb	Microglia
Dguok	Microglia
Ebpl	Microglia
Fam102b	Microglia
Hmox1	Microglia
Inpp5d	Microglia
Klhl6	Microglia
Lifr	Microglia
Limd2	Microglia
Man1a	Microglia
Ntpcr	Microglia
Slc15a3	Microglia
Slc25a45	Microglia
Ssh2	Microglia
Tfe3	Microglia
Tmem173	Microglia
2310011J03Rik	Microglia
Amdhd2	Microglia
Arfgap1	Microglia
Arid3a	Microglia
Bach1	Microglia
Cep68	Microglia
Dbnl	Microglia
Dennd6a	Microglia
Dhx57	Microglia
Dnajc25	Microglia
Dnajc30	Microglia
Dse	Microglia
Rgs5	Pericytes
Acta2	Pericytes
Cald1	Pericytes
Crip1	Pericytes
Myl9	Pericytes
Tpm1	Pericytes
Vtn	Pericytes
Myh11	Pericytes
Tagln	Pericytes
Tpm2	Pericytes
Lmod1	Pericytes
Mylk	Pericytes
Filip1l	Pericytes
Mgp	Pericytes
Rgs4	Pericytes
Higd1b	Pericytes
Dstn	Pericytes
Sncg	Pericytes
Mustn1	Pericytes
Actn1	Pericytes
Sod3	Pericytes
Phldb2	Pericytes
Aspn	Pericytes
Pln	Pericytes
Ndufa4l2	Pericytes
Palld	Pericytes
Rbpms	Pericytes
Gja4	Pericytes
Flna	Pericytes
Sdc2	Pericytes
Lbh	Pericytes
Pde3a	Pericytes
Des	Pericytes
Gm13889	Pericytes
Olfr558	Pericytes
Perp	Pericytes
Art3	Pericytes
Crispld2	Pericytes
Uba2	Pericytes
Col3a1	Pericytes
Mcam	Pericytes
Ccnd2	Pericytes
Kcnj8	Pericytes
Lmna	Pericytes
Cox4i2	Pericytes
Mob2	Pericytes
Smtn	Pericytes
Cspg4	Pericytes
Map3k7cl	Pericytes
Bgn	Pericytes
Cnn1	Pericytes
Snhg18	Pericytes
Pdgfrb	Pericytes
Myo1b	Pericytes
S1pr3	Pericytes
Ntn4	Pericytes
Eif4e3	Pericytes
P2ry14	Pericytes
Rasgrp2	Pericytes
Nrip2	Pericytes
Hspa1a	Pericytes
Errfi1	Pericytes
Ogn	Pericytes
Ano1	Pericytes
4930523C07Rik	Pericytes
Bcas3	Pericytes
Fbxl22	Pericytes
Gpx8	Pericytes
Tgfb1i1	Pericytes
Notch3	Pericytes
Npy1r	Pericytes
Pdlim3	Pericytes
Hspb2	Pericytes
Eva1b	Pericytes
Ptp4a3	Pericytes
Limd1	Pericytes
Ehd2	Pericytes
Gper1	Pericytes
Ifitm1	Pericytes
Nab1	Pericytes
Serping1	Pericytes
Anxa1	Pericytes
Ecm2	Pericytes
Ppp1r12c	Pericytes
Tuba1c	Pericytes
Gpc3	Pericytes
Rasl12	Pericytes
Rcn3	Pericytes
Tgfb3	Pericytes
Vasp	Pericytes
Vcl	Pericytes
Aoc3	Pericytes
Wtip	Pericytes
Nupr1	Pericytes
Cd248	Pericytes
Pcdh18	Pericytes
Pcolce	Pericytes
Ace2	Pericytes
Foxs1	Pericytes
Heyl	Pericytes
Il34	Pericytes
Naalad2	Pericytes
Slc19a1	Pericytes
Abcc9	Pericytes
Grem2	Pericytes
Prelp	Pericytes
Pde1a	Pericytes
Rbpms2	Pericytes
Angpt1	Pericytes
Arhgap10	Pericytes
Hrc	Pericytes
St5	Pericytes
Lamc1	Pericytes
Lpp	Pericytes
Pgf	Pericytes
Cog7	Pericytes
Eln	Pericytes
Gprc5c	Pericytes
Hrct1	Pericytes
Itga7	Pericytes
Atp2b4	Pericytes
Ctdspl	Pericytes
Kcnmb1	Pericytes
Plce1	Pericytes
Pth1r	Pericytes
Sorbs1	Pericytes
Emp3	Pericytes
Hey2	Pericytes
Lrrc32	Pericytes
Ppp1r12b	Pericytes
Akip1	Pericytes
Gm14005	Pericytes
Pdlim7	Pericytes
Slc38a11	Pericytes
Speg	Pericytes
Vstm4	Pericytes
Ccdc3	Pericytes
Efemp2	Pericytes
Jag1	Pericytes
1500009L16Rik	Pericytes
Atp13a5	Pericytes
Igf2	Pericytes
Plekha2	Pericytes
Setbp1	Pericytes
Ednra	Pericytes
Enpep	Pericytes
Itga8	Pericytes
Ptk2	Pericytes
Rcsd1	Pericytes
Syn3	Pericytes
Tmem51	Pericytes
Angpt2	Pericytes
Asb2	Pericytes
Cmss1	Pericytes
Ltbp1	Pericytes
Nr4a1	Pericytes
Plekhg3	Pericytes
Rnd3	Pericytes
Tbx18	Pericytes
5730508B09Rik	Pericytes
Anapc7	Pericytes
Cyr61	Pericytes
Dmpk	Pericytes
Ephx3	Pericytes
G0s2	Pericytes
Ist1	Pericytes
Stk24	Pericytes
Tbc1d1	Pericytes
Tmem38b	Pericytes
Trpv2	Pericytes
